# The eccDNA Replicon: A heritable, extra-nuclear vehicle that enables gene amplification and glyphosate resistance in *Amaranthus palmeri*

**DOI:** 10.1101/2020.04.09.032896

**Authors:** William T. Molin, Allison Yaguchi, Mark Blenner, Christopher A. Saski

**Author notes:** Corresponding Author: Christopher A. Saski. The author responsible for distribution of materials integral to the findings presented in this article in accordance with the policy described in the Instructions for Authors (www.plantcell.org) is: Christopher A. Saski.

## Abstract

Gene copy number variation is a predominant mechanism by which organisms respond to selective pressures in nature, which often results in unbalanced structural variations that perpetuate as adaptations to sustain life. However, the underlying mechanisms that give rise to gene proliferation are poorly understood. Here, we show a unique result of genomic plasticity in *Amaranthus palmeri*, a massive, ∼400kb extrachromosomal circular DNA (eccDNA), that harbors the 5-enoylpyruvylshikimate-3-phosphate synthase (*EPSPS*) gene and 58 other encoded genes whose functions traverse detoxification, replication, recombination, transposition, tethering, and transport. Gene expression analysis under glyphosate stress showed transcription of 41 of the 59 genes, with high expression of *EPSPS*, aminotransferase, zinc-finger, and several uncharacterized proteins. The genomic architecture of the eccDNA replicon is comprised of a complex arrangement of repeat sequences and mobile genetic elements interspersed among arrays of clustered palindromes that may be crucial for stability, DNA duplication and tethering, and/or a means of nuclear integration of the adjacent and intervening sequences. Comparative analysis of orthologous genes in grain amaranth (*Amaranthus hypochondriacus*) and water-hemp (*Amaranthus tuberculatus*) suggest higher order chromatin interactions contribute to the genomic origins of the *Amaranthus palmeri* eccDNA replicon structure.

**One-sentence summary:** The eccDNA replicon is a large extra-nuclear circular DNA that is composed of a sophisticated repetitive structure, harbors the *EPSPS* and several other genes that are transcribed during glyphosate stress.
