## Supplemental Table 3 for "The eccDNA Replicon: A heritable, extra-nuclear vehicle that enables gene amplification and glyphosate resistance in *Amaranthus palmeri*"

### Sheet: Sheet1
Supplemental Table 3. Genes upregulated in glyphosate resistant biotype compared to glyphosate sensitive biotype 24 hours after glyphosate exposure. Numerical values included are normalized counts. This dataset supports Figure 1B.
gene_id	logFC	logCPM	PValue	FDR	R_GLY_24h_1	R_GLY_24h_2	R_GLY_24h_3	S_GLY_24h_1	S_GLY_24h_3	description
AP_R.00g000150	11.8268	17.6251	4.30813e-19	2.84336e-18	412141	212456	256075	0	0	uncharacterized
AP_R.00g000146	11.3121	17.1191	4.82029e-44	1.5907e-42	207224	196486	214922	0	0	uncharacterized
AP_R.00g000400	10.9341	16.7494	1.397e-28	2.30505e-27	133119	162637	180942	0	0	uncharacterized
AP_R.00g000140	9.64662	15.511	4.08788e-17	1.92714e-16	57796.8	60454.1	76860	0	0	uncharacterized
AP_R.00g000010	9.40082	15.2793	4.74052e-18	2.60729e-17	56598	56141.8	51562.6	0	0	uncharacterized
AP_R.00g000491	8.81095	14.7326	3.05739e-13	1.26117e-12	33747.7	37123.8	38229.3	751.494	0	PMD
AP_R.00g000020	8.52604	14.4735	6.99854e-07	2.56613e-06	32294.4	15047.9	41846	0	0	uncharacterized
AP_R.00g000270	8.2275	14.2069	1.3501e-06	4.45532e-06	32966.5	24028.3	15281.1	0	0	PMD
AP_R.00g000280	6.44833	16.433	3.77182e-22	3.11175e-21	115274	122969	138033	3791.78	0	uncharacterized
AP_R.00g000210	4.94002	16.6573	3.36458e-25	3.70103e-24	149706	130722	155506	6064.06	4169.88	EPSPS
AP_R.00g000430	2.53757	14.0719	0.00520866	0.0143238	31289.7	13218.3	14738.6	5101.39	3198.19	ZNF(SWIM)
