## Supplemental Table 1 for "The eccDNA Replicon: A heritable, extra-nuclear vehicle that enables gene amplification and glyphosate resistance in *Amaranthus palmeri*"

### Sheet: Sheet1
Supplemental Table 1. Predicted coding genes and functional annotation of the eccDNA replicon. These data support Figure 1A and 1B.
,3,FALSE	Gene Number	start	stop	Orientation	Short name	Pfam Accession(s)	Domains PFAM A	NCBI-CDD	SwissProt	SignalP/Transmembrane	A. thaliana	A. thaliana defline
AP_R.00g000010	1	375	795	-
AP_R.00g000020	2	921	1421	-
AP_R.00g000030	3	6548	8881	+	PMD	PF10536	PMD	PMD superfamily			AT2G25010.1	Aminotransferase-like, plant mobile domain family protein
AP_R.00g000040	4	10210	15042	-	Reverse Transcriptase	PF00078, PF00646	F-box, RVT_1	RT_nLTR_like	Endonuclease [Homo sapiens]		AT4G26340.1	F-box/RNI-like/FBD-like domains-containing protein
AP_R.00g000050	5	17218	17870	-		PF05056	DUF674	DUF674 superfamily			AT5G01150.1	Protein of unknown function (DUF674)
AP_R.00g000060	6	19457	20446	+		PF13963	Transpos_assoc	Transpos_assoc
AP_R.00g000070	7	22475	23356	-
AP_R.00g000080	8	23444	23812	-
AP_R.00g000090	9	25365	25571	-
AP_R.00g000100	10	28768	30222	+	Heat Shock	PF00012	HSP70	NBD_sugar-kinase_HSP70_actin superfamily	Heat shock cognate 70 kDa protein 2 [Solanum lycopersicum]		AT5G02500.1	heat shock cognate protein 70-1
AP_R.00g000110	11	38498	38925	+
AP_R.00g000120	12	39477	39692	+
AP_R.00g000130	13	40235	40459	+
AP_R.00g000135	14	46603	46743	+	ERF			aRF1/eRF1	SUP1 homolog 3 [Arabidopsis thaliana]		AT3G26618.1	eukaryotic release factor 1-3
AP_R.00g000140	15	61450	61752	+
AP_R.00g000145	16	63843	64082	-						SignalP
AP_R.00g000146	17	65784	66322	-						SignalP
AP_R.00g000491	18	74871	82009	-	PMD	PF10536	Plant mobile domain	PMD		3 Transmembrane	AT2G04865.1	Aminotransferase-like, plant mobile domain family protein
AP_R.00g000150	19	75646	75819	+
AP_R.00g000160	20	76385	77272	-	PMD	PF09331, PF10536	DUF1985, PMD	PMD superfamily			AT2G04865.1	Aminotransferase-like, plant mobile domain family protein
AP_R.00g000170	21	97289	97483	+
AP_R.00g000180	22	99866	101517	+	ZNF	PF02892	zf-BED	ZnF_BED	ORFA [Zea mays]		AT3G42170.1	BED zinc finger ;hAT family dimerisation domain
AP_R.00g000190	23	102063	102902	+	ZNF/Transposase	PF05699	Dimer_Tnp_hAT	Dimer_Tnp_hAT	Putative AC9 transposase [Zea mays]		AT3G42170.1	BED zinc finger ;hAT family dimerisation domain
AP_R.00g000200	24	123307	124365	+	RPA	PF02721	DUF223	RPA_2b-aaRSs_OBF_like superfamily	Replication protein A 1B [Oryza sativa Japonica Group]		AT5G08020.1	RPA70-kDa subunit B
AP_R.00g000210	25	135758	145983	+	EPSPS	PF00275	EPSP_synthase	PLN02338	EPSP synthase; Flags: Precursor [Petunia x hybrida]		AT2G45300.1	RNA 3'-terminal phosphate cyclase/enolpyruvate transferase, alpha/beta
AP_R.00g000220	26	150269	151792	+	ZNF	PF02892	zf-BED	ZnF_BED	ORFA [Zea mays]		AT3G42170.1	BED zinc finger ;hAT family dimerisation domain
AP_R.00g000230	27	152400	152739	+	ZNF/Transposase	PF05699	Dimer_Tnp_hAT	Dimer_Tnp_hAT	Putative AC9 transposase [Zea mays]		AT3G42170.1	BED zinc finger ;hAT family dimerisation domain
AP_R.00g000240	28	179517	179668	+	replication protein
AP_R.00g000250	29	179773	180831	+	RPA	PF02721	DUF223	RPA_2b-aaRSs_OBF_like superfamily	Replication protein A 1B [Oryza sativa Japonica Group]		AT5G08020.1	RPA70-kDa subunit B
AP_R.00g000260	30	194457	195797	+	PMD	PF09331, PF10536	DUF1985, PMD	PMD superfamily			AT2G25010.1	Aminotransferase-like, plant mobile domain family protein
AP_R.00g000270	31	218346	218879	+	PMD	PF10536	PMD	PMD superfamily			AT2G04865.1	Aminotransferase-like, plant mobile domain family protein
AP_R.00g000280	32	218982	219921	+				PMD superfamily
AP_R.00g000290	33	221080	221289	+
AP_R.00g000300	34	221669	221965	-
AP_R.00g000492	35	223914	224738	-	ZNF(XS)	PF03470	XS zinc finger domain	zf-XS	AtSGS3 [Arabidopsis thaliana]		AT5G23570.1	XS domain-containing protein / XS zinc finger domain-containing protein-related
AP_R.00g000310	36	235776	236441	+	nuclease	PF14223	Retrotran_gag_2	Retrotran_gag_2	Endonuclease [Nicotiana tabacum]
AP_R.00g000320	37	260610	260807	-
AP_R.00g000330	38	268340	268537	-
AP_R.00g000340	39	276071	276268	-
AP_R.00g000350	40	278517	278714	-
AP_R.00g000493	41	286115	289916	+	NAC	PF02365	No apical meristem (NAM) protein	NAM	ANAC008 [Arabidopsis thaliana]		AT1G25580.1	NAC (No Apical Meristem) domain transcriptional regulator superfamily protein
AP_R.00g000370	42	290156	290555	-
AP_R.00g000494	43	290238	291841	-	PEARLi-4	PF05278	Arabidopsis phospholipase-like protein (PEARLI 4)	PEARLI-4			AT2G16900.3	Arabidopsis phospholipase-like protein (PEARLI 4) family
AP_R.00g000380	44	296929	297126	+
AP_R.00g000390	45	298225	298452	+						2 Transmembrane domains
AP_R.00g000395	46	308094	309251	+	hAT/retro	PF05699, PF08284, PF03732	Dimer_Tnp_hAT, Retrotrans_gag, RVP_2	Dimer_Tnp_hAT			AT5G33406.1	hAT dimerisation domain-containing protein / transposase-related
AP_R.00g000396	47	309697	310977	+	hAT/retro	PF05699, PF08284, PF03732	Dimer_Tnp_hAT, Retrotrans_gag, RVP_2				AT5G33406.1	hAT dimerisation domain-containing protein / transposase-related
AP_R.00g000400	48	334212	334499	-
AP_R.00g000410	49	341006	341749	-	ZNF(TTF)	PF14291	DUF4371	ZnF_TTF superfamily			AT1G19260.1	TTF-type zinc finger protein with HAT dimerisation domain
AP_R.00g000495	50	343142	345322	+	PMD	PF10536	Plant mobile domain	PMD,DUF674			AT2G25010.1	Aminotransferase-like, plant mobile domain family protein
AP_R.00g000420	51	344924	345322	+	PMD	PF10536	PMD	PMD superfamily			AT2G04865.1	Aminotransferase-like, plant mobile domain family protein
AP_R.00g000430	52	348059	348802	+	ZNF(SWIM)	PF04434	SWIM	ZnF_PMZ			AT1G64260.1	MuDR family transposase
AP_R.00g000496	53	353271	355763	-	Helicase	PF02689	Helicase	SF1_C_RecD	DNA repair and recombination helicase PIF1 [Aspergillus nidulans FGSC A4]		AT5G28780.1	PIF1 helicase
AP_R.00g000440	54	363148	363564	+
AP_R.00g000450	55	363601	364851	+		PF14111	DUF4283	DUF4283			AT2G01050.1	zinc ion binding;nucleic acid binding
AP_R.00g000460	56	365154	366704	+	nuclease	PF00078	RVT_1	RT_nLTR_like	Endonuclease [Homo sapiens]		AT1G43760.1	DNAse I-like superfamily protein
AP_R.00g000470	57	375000	375569	-				Retrotrans_gag superfamily
AP_R.00g000480	58	379983	381512	+	nuclease/RT	PF00078, PF13966	RVT_1, zf-RVT	RT_like superfamily	Endonuclease [Homo sapiens]	SignalP	AT3G24255.1	RNA-directed DNA polymerase (reverse transcriptase)-related family protein
AP_R.00g000490	59	391835	392145	-					Maintainence of meristem
