## Supplemental Table 2 for "The eccDNA Replicon: A heritable, extra-nuclear vehicle that enables gene amplification and glyphosate resistance in *Amaranthus palmeri*"

### Sheet: Sheet1
Supplementary Table 2. Transcriptional abundance (log2 TMM+1) of eccDNA replicon genes under water and glyphosate exposure 4 hour and 24 hours after treatment in a glyphosate sensitive and resistant biotype
Gene Name	Gene Number	R_W_4h	R_SG_4h	R_SG_24h	S_W_4h	S_SG_4h	S_SG_24h	Short name	Domains PFAM A	NCBI-CDD	SwissProt	SignalP/Transmembrane	A. thaliana defline
AP_R.00g000400	48	18.2043	17.8	17.2663	0	5.33156	0	uncharacterized
AP_R.00g000140	15	17.392	17.5046	15.9774	0	9.4265	0	uncharacterized
AP_R.00g000210	25	17.1444	17.146	17.1449	12.8199	14.9413	12.2962	EPSPS	EPSP_synthase	PLN02338	EPSP synthase		RNA 3'-terminal phosphate cyclase/enolpyruvate transferase, alpha/beta
AP_R.00g000020	2	17.7485	16.8473	14.7364	0	9.49219	0	uncharacterized
AP_R.00g000146	17	16.6026	16.3029	17.6528	0	4.50564	0	uncharacterized				SignalP
AP_R.00g000492	35	15.3084	16.2394	15.8694	16.5219	17.8861	16.856	ZNF(XS)	XS zinc finger domain	zf-XS	AtSGS3		XS domain-containing protein / XS zinc finger domain-containing protein-related
AP_R.00g000290	33	15.947	16.1057	16.9622	0	5.17612	7.2691	uncharacterized
AP_R.00g000010	1	16.6757	15.8699	15.7398	0	9.14163	0	uncharacterized
AP_R.00g000490	59	15.2629	15.6278	15.683	4.18666	14.7175	15.1008	uncharacterized			Maintainence of meristem
AP_R.00g000491	18	15.902	15.5686	15.1484	7.31487	10.561	4.77779	PMD	Plant mobile domain	PMD		3 Transmembrane	Aminotransferase-like, plant mobile domain family protein
AP_R.00g000270	31	14.9221	15.2253	14.4869	7.30398	4.75979	0	PMD	PMD	PMD superfamily			Aminotransferase-like, plant mobile domain family protein
AP_R.00g000494	43	14.9845	15.0385	15.5992	15.6729	16.6519	15.6259	PEARLi-4	Arabidopsis phospholipase-like protein (PEARLI 4)	PEARLI-4			Arabidopsis phospholipase-like protein (PEARLI 4) family
AP_R.00g000280	32	14.6287	14.9167	16.9324	0	8.01476	5.94453	uncharacterized		PMD superfamily
AP_R.00g000430	52	15.6868	14.893	14.1571	13.0397	14.48	11.9802	ZNF(SWIM)	SWIM	ZnF_PMZ			MuDR family transposase
AP_R.00g000080	8	15.1162	14.7387	13.6719	15.2311	16.7352	13.6711	uncharacterized
AP_R.00g000110	11	14.7205	14.6519	15.0006	16.2003	16.7097	16.3589	uncharacterized
AP_R.00g000090	9	14.5332	13.4246	4.53624	16.4433	10.3287	7.30115	uncharacterized
AP_R.00g000030	3	14.0827	13.2247	12.8907	9.76299	11.2936	11.1064	PMD	PMD	PMD superfamily			Aminotransferase-like, plant mobile domain family protein
AP_R.00g000493	41	13.0842	12.9092	12.5912	11.3143	12.2138	10.8299	NAC	No apical meristem (NAM) protein	NAM	ANAC008		NAC (No Apical Meristem) domain transcriptional regulator superfamily protein
AP_R.00g000190	23	10.2642	12.68	12.2488	13.0315	14.3242	12.0402	ZNF/Transposase	Dimer_Tnp_hAT	Dimer_Tnp_hAT	Putative AC9 transposase		BED zinc finger ;hAT family dimerisation domain
AP_R.00g000310	36	11.7069	11.4314	11.4273	11.3203	12.3687	11.7015	nuclease	Retrotran_gag_2	Retrotran_gag_2	Endonuclease
AP_R.00g000396	47	11.4176	11.2872	11.7831	12.1523	7.75047	12.252	hAT/retro	Dimer_Tnp_hAT, Retrotrans_gag, RVP_2				hAT dimerisation domain-containing protein / transposase-related
AP_R.00g000060	6	11.3303	11.2841	12.3934	11.3455	12.1618	12.8995	uncharacterized	Transpos_assoc	Transpos_assoc
AP_R.00g000300	34	7.77508	11.2644	0	0	0	0	uncharacterized
AP_R.00g000050	5	6.60098	11.1352	11.0747	3.62117	0	0	uncharacterized	DUF674	DUF674 superfamily			Protein of unknown function (DUF674)
AP_R.00g000395	46	11.9773	11.1303	3.81742	3.77968	0	5.5245	hAT/retro	Dimer_Tnp_hAT, Retrotrans_gag, RVP_2	Dimer_Tnp_hAT			hAT dimerisation domain-containing protein / transposase-related
AP_R.00g000040	4	11.1351	11.0414	11.5835	11.7222	11.5741	10.5087	Reverse Transcriptase	F-box, RVT_1	RT_nLTR_like	Endonuclease		F-box/RNI-like/FBD-like domains-containing protein
AP_R.00g000120	12	10.4286	10.8477	14.1108	15.0248	10.9086	8.06019	uncharacterized
AP_R.00g000496	53	10.1497	10.3216	11.4854	11.2883	11.8449	12.085	Helicase	Helicase	SF1_C_RecD	DNA repair and recombination helicase PIF1		PIF1 helicase
AP_R.00g000150	19	5.19357	9.50842	18.1053	0	0	0	uncharacterized
AP_R.00g000200	24	5.02808	8.50683	0	2.7461	6.67593	0	RPA	DUF223	RPA_2b-aaRSs_OBF_like superfamily	Replication protein A 1B		RPA70-kDa subunit B
AP_R.00g000250	29	5.02808	8.50683	0	2.7461	6.67593	0	RPA	DUF223	RPA_2b-aaRSs_OBF_like superfamily	Replication protein A 1B		RPA70-kDa subunit B
AP_R.00g000470	57	7.65013	7.48456	11.8662	3.71392	7.74589	11.5305	uncharacterized		Retrotrans_gag superfamily
AP_R.00g000220	26	5.67982	6.44064	9.36125	4.1152	7.45782	9.7889	ZNF	zf-BED	ZnF_BED	ORFA		BED zinc finger ;hAT family dimerisation domain
AP_R.00g000230	27	3.53319	3.96966	0	8.08427	4.91059	6.49718	ZNF/Transposase	Dimer_Tnp_hAT	Dimer_Tnp_hAT	Putative AC9 transposase		BED zinc finger ;hAT family dimerisation domain
AP_R.00g000160	20	0	3.8745	0	3.46819	0	0	PMD	DUF1985, PMD	PMD superfamily			Aminotransferase-like, plant mobile domain family protein
AP_R.00g000100	10	5.24683	2.69711	3.00108	11.6351	13.1444	12.5209	Heat Shock	HSP70	NBD_sugar-kinase_HSP70_actin superfamily	Heat shock cognate 70 kDa protein 2		heat shock cognate protein 70-1
AP_R.00g000480	58	8.20463	2.6565	0	2.78785	3.49454	4.66789	nuclease/RT	RVT_1, zf-RVT	RT_like superfamily	Endonuclease	SignalP	RNA-directed DNA polymerase (reverse transcriptase)-related family protein
AP_R.00g000495	50	2.8532	2.51652	0	0	0	0	PMD	Plant mobile domain	PMD,DUF674			Aminotransferase-like, plant mobile domain family protein
AP_R.00g000130	13	6.23858	0.446786	1.16414	4.70332	0.590722	0	uncharacterized
AP_R.00g000180	22	0.0731347	0.120352	0.117695	10.7399	5.44738	0.0271541	ZNF	zf-BED	ZnF_BED	ORFA		BED zinc finger ;hAT family dimerisation domain
AP_R.00g000070	7	0	0	10.1948	0	8.1426	5.94771	uncharacterized
AP_R.00g000135	14	0	0	0	0	0	0	ERF		aRF1/eRF1	SUP1 homolog 3		eukaryotic release factor 1-3
AP_R.00g000145	16	0	0	0	0	0	0	uncharacterized				SignalP
AP_R.00g000170	21	0	0	0	0	5.29521	0	uncharacterized
AP_R.00g000240	28	0	0	0	0	0	0	replication protein
AP_R.00g000260	30	0	0	0	0	3.09085	4.45339	PMD	DUF1985, PMD	PMD superfamily			Aminotransferase-like, plant mobile domain family protein
AP_R.00g000320	37	0	0	0	0	0	0	uncharacterized
AP_R.00g000330	38	0	0	0	0	0	0	uncharacterized
AP_R.00g000340	39	0	0	0	0	0	0	uncharacterized
AP_R.00g000350	40	0	0	0	0	0	0	uncharacterized
AP_R.00g000370	42	3.75168	0	0	0	4.35924	0	uncharacterized
AP_R.00g000380	44	0	0	0	0	0	0	uncharacterized
AP_R.00g000390	45	0	0	0	0	0	0	uncharacterized				2 Transmembrane domains
AP_R.00g000410	49	0	0	0	0	0	0	ZNF(TTF)	DUF4371	ZnF_TTF superfamily			TTF-type zinc finger protein with HAT dimerisation domain
AP_R.00g000420	51	0	0	0	0	0	0	PMD	PMD	PMD superfamily			Aminotransferase-like, plant mobile domain family protein
AP_R.00g000440	54	0	0	0	0	0	0	uncharacterized
AP_R.00g000450	55	0	0	3.40231	0	0	0	uncharacterized	DUF4283	DUF4283			zinc ion binding;nucleic acid binding
AP_R.00g000460	56	0	0	0	0	0	0	nuclease	RVT_1	RT_nLTR_like	Endonuclease		DNAse I-like superfamily protein
